# Gene regulatory networks controlling temporal patterning, neurogenesis, and cell fate specification in the mammalian retina

**DOI:** 10.1101/2021.07.31.454200

**Authors:** Pin Lyu, Thanh Hoang, Clayton P. Santiago, Eric D. Thomas, Andrew E. Timms, Haley Appel, Megan Gimmen, Nguyet Le, Lizhi Jiang, Dong Won Kim, Siqi Chen, David Espinoza, Ariel E. Telger, Kurt Weir, Brian S. Clark, Timothy J. Cherry, Jiang Qian, Seth Blackshaw

## Abstract

Gene regulatory networks (GRNs), consisting of transcription factors and their target cis-regulatory sequences, control neurogenesis and cell fate specification in the developing central nervous system, but their organization is poorly characterized. In this study, we performed integrated single-cell RNA- and scATAC-seq analysis in both mouse and human retina to profile dynamic changes in gene expression, chromatin accessibility and transcription factor footprinting during retinal neurogenesis. We identified multiple interconnected, evolutionarily-conserved GRNs consisting of cell type-specific transcription factors that both activate expression of genes within their own network and often inhibit expression of genes in other networks. These GRNs control state transitions within primary retinal progenitors that underlie temporal patterning, regulate the transition from primary to neurogenic progenitors, and drive specification of each major retinal cell type. We confirmed the prediction of this analysis that the NFI transcription factors *Nfia*, *Nfib*, and *Nfix* selectively activate expression of genes that promote late-stage temporal identity in primary retinal progenitors. We also used GRNs to identify additional transcription factors that promote (*Insm1/2*) and inhibit (*Tbx3*, *Tcf7l1*/*2*) rod photoreceptor specification in postnatal retina. This study provides an inventory of cis- and trans-acting factors that control retinal development, identifies transcription factors that control the temporal identity of retinal progenitors and cell fate specification, and will potentially guide cell-based therapies aimed at replacing retinal neurons lost due to disease.
