## Supplemental Tables ST1-ST14 for "Gene regulatory networks controlling temporal patterning, neurogenesis, and cell fate specification in the mammalian retina": TableS1_Number_of_cells_of_each_type_identified_at_each_age_in_mouse_scATAC-seq.xlsx

### Sheet: Sheet1
Number of cells of each type identified at each age in mouse scATAC-seq datasets
	RPC S1	RPC S2	RPC S3	MG	Early NG	Late NG	RGC	AC/HC	Cone	Rod	BC
E11	5747	12	0	0	0	0	0	0	0	0	0
E12	899	103	0	0	47	0	2	0	0	0	2
E14	78	5337	0	0	1752	0	2044	355	455	1	2
E16	1	4919	69	0	1941	74	2669	1485	1093	61	2
E18	9	305	3162	0	52	965	605	1479	499	857	2
P0	1	276	5704	1	55	2201	337	3064	303	1674	1
P2	0	11	1356	0	0	377	1	1180	172	1582	1
P5	1	3	1419	46	1	153	3	832	369	5787	1338
P8	0	0	256	726	0	25	2	160	457	3965	2660
P11	1	0	22	1556	0	1	25	1036	435	5389	2333
P14	1	0	3	937	0	0	4	1299	601	4777	2313
