## Supplemental Tables ST1-ST14 for "Gene regulatory networks controlling temporal patterning, neurogenesis, and cell fate specification in the mammalian retina": TableS3_Number_of_cells_of_each_type_identified_at_each_age_in_human_scATAC-seq.xlsx

### Sheet: Sheet1
Number of cells of each type identified at each age in human scATAC-seq datasets
	RPC S1	RPC S2	RPC S3	MG	Early NG	Late NG	RGC	AC/HC	Cone	Rod	BC
d53	5804	195	1	0	420	0	535	214	34	0	0
d59	228	2421	1	0	471	3	1917	834	329	5	33
d74	3	2459	3	4	274	8	1439	874	440	18	65
d78	15	4427	17	26	504	20	2170	1749	808	115	136
d113	0	477	2094	179	37	293	116	1777	498	2641	658
d132	1	54	2460	7	6	279	44	1290	306	3830	452
